# Modeling heterogeneity in single-cell perturbation states enhances detection of response eQTLs

**DOI:** 10.1101/2024.02.20.581100

**Authors:** Cristian Valencia, Aparna Nathan, Joyce B. Kang, Laurie Rumker, Hyunsun Lee, Soumya Raychaudhuri

**Affiliations:** Center for Data Sciences, Brigham and Women’s Hospital, Boston, MA, USA; Division of Genetics, Department of Medicine, Brigham and Women’s Hospital and Harvard Medical School, Boston, MA, USA; Division of Rheumatology, Inflammation, and Immunity, Department of Medicine, Brigham and Women’s Hospital and Harvard Medical School, Boston, MA, USA; Department of Biomedical Informatics, Harvard Medical School, Boston, MA, USA; Program in Medical and Population Genetics, Broad Institute of MIT and Harvard, Cambridge, MA, USA; Immune Tolerance Network, Boston, MA, USA

## Abstract

Identifying response expression quantitative trait loci (reQTLs) can help to elucidate mechanisms of disease associations. Typically, such studies model the effect of perturbation as discrete conditions. However, perturbation experiments usually affect perturbed cells heterogeneously. We demonstrated that modeling of per-cell perturbation state enhances power to detect reQTLs. We use public single-cell peripheral blood mononuclear cell (PBMC) data, to study the effect of perturbations with *Influenza A virus* (IAV), *Candida albicans* (CA), *Pseudomonas aeruginosa* (PA), and *Mycobacterium tuberculosis* (MTB) on gene regulation. We found on average 36.9% more reQTLs by accounting for single cell heterogeneity compared to the standard discrete reQTL model. For example, we detected a decrease in the eQTL effect of rs11721168 for *PXK* in IAV. Furthermore, we found that on average of 25% reQTLs have cell-type-specific effects. For example, in IAV the increase of the eQTL effect of rs10774671 for *OAS1* was stronger in CD4+T and B cells. Similarly, in all four perturbation experiments, the reQTL effect for *RPS26* was stronger in B cells. Our work provides a general model for more accurate reQTL identification and underscores the value of modeling cell-level variation.
