## Supplementary material for "Modeling heterogeneity in single-cell perturbation states enhances detection of response eQTLs": Table S1

### Sheet: TableS1_GSEA
pathway	pval	padj	ES	NES	Perturbation
HALLMARK_INTERFERON_ALPHA_RESPONSE	0.000128982	0.00322456	0.945866	2.39243	IAV
HALLMARK_INTERFERON_GAMMA_RESPONSE	0.000111744	0.00322456	0.886877	2.44009	IAV
HALLMARK_COAGULATION	0.00157418	0.0196773	-0.542882	-1.75053	IAV
HALLMARK_TGF_BETA_SIGNALING	0.00146092	0.0196773	-0.69208	-1.7738	IAV
HALLMARK_TNFA_SIGNALING_VIA_NFKB	0.00192308	0.0320513	-0.524207	-2.17526	24hCA
HALLMARK_INTERFERON_GAMMA_RESPONSE	0.00010868	0.00304729	0.581614	1.7815	24hCA
HALLMARK_INTERFERON_ALPHA_RESPONSE	0.00012189	0.00304729	0.718975	1.92851	24hCA
HALLMARK_GLYCOLYSIS	0.000326477	0.0163239	0.605172	1.63725	24hPA
HALLMARK_TNFA_SIGNALING_VIA_NFKB	0.000865801	0.021645	-0.440518	-1.74499	24hMTB
HALLMARK_INFLAMMATORY_RESPONSE	0.000339405	0.0169702	0.488818	1.58254	24hMTB
